# The diel light cycle modulates microcystin content in continuous cultures and natural communities of *Microcystis*: Implications for bloom monitoring

**DOI:** 10.64898/2026.10.24.761440

**Authors:** Isabella J. Maggard, Robbie M. Martin, Kelly E. Joyce, Zac Triumph, Emily M. Garlock, Gregory L. Boyer, Justin D. Chaffin, David Talmy, Steven W. Wilhelm

## Abstract

Harmful algal blooms dominated by *Microcystis* spp. threaten fisheries, recreation, and drinking-water supplies because many strains produce the hepatotoxin microcystin. Monitoring programs compare microcystin concentrations among samples collected at different times of day, yet the extent that diel variation affects these estimates remains poorly resolved. We tested whether microcystin concentrations varied over a diel cycle under laboratory conditions and evaluated the effect of short-term sunlight exposure on a natural bloom community. Axenic *Microcystis aeruginosa* PCC 7806 was maintained in cyclostats with controlled nutrients and temperature under a 16 h light:8 h dark cycle. Microcystin concentrations normalized to culture volume (Μg L^-1^) and biovolume (ag μm^-3^) were significantly higher (*p* ≤ 0.05) at the end of the dark period (64 ± 8 Μg MC L^-1^; 630 ± 40 ag MC μm^-3^) than at the end of the light period (45 ± 7 Μg MC L^-1^; 390 ± 60 ag MC μm^-3^), and this pattern was reproducible across consecutive days. Cell abundance and photosynthetic efficiency remained constant, indicating variation was not explained by changes in growth or photosynthetic performance. In parallel, water from a Lake Erie *Microcystis* bloom was exposed to sunlight or paired dark controls, and microcystin concentrations declined ∼19% after just 60 min of sunlight exposure (p = 0.048). Together, these results demonstrate that microcystin measurements can vary predictably across the diel cycle and that light contributes to daytime declines. Although the underlying mechanism(s) remain unresolved, time of day should be considered, or standardized, when monitoring microcystins.
