## supplemental tables for "The diel light cycle modulates microcystin content in continuous cultures and natural communities of *Microcystis*: Implications for bloom monitoring"

### Sheet: Table 1
Supplemental Table 1: Summary of experimental and analytical conditions for microcystin analysis for continuous culutres
Congener	Retention Time (min)	Precursor Ion		Quantitation Ion		Confirmation Ion A			Confirmation Ion B
		m/z	Cone (V)	m/z	Collision Energy (V)	m/z	Ratio Range	Collision Energy (V)	m/z	Ratio Range	Collision Energy (V)
MC-RR	5.74	520.05	38	135.1	40	127.1	0.7–5	52	103	2–10	74
NOD-R	7.09	825.42	62	135	63	103	0.7–5	118	104.5	10–50	75
MC-YR	8	523.55	19	135.1	22	103.1	2–10	57	507.1	2–10	12
MC-dLR	8.38	981.568	77	135	77	107	1–10	83	126.9	2–10	85
MC-LR	8.39	995.58	77	135	77	107	1–10	83	127	2–10	85
MC-mLR	8.92	1009.58	81	135	77	107	1–10	95	126.9	2–10	89
MC-LA	12.51	910.52	34	135.3	72	86.1	0.5–5	66	107.2	0.7–4	51
MC-LY	13.19	1002.61	40	135.1	73	106.9	0.5–4	85	155	2–7	73
MC-LF	15.72	986.86	40	135.1	75	107	0.5–3	70	120	2–10	110

### Sheet: Table 2
Supplemental Table 2: Summary of experimental and analytical conditions for microcystin analysis for field microcosm study
Congener	Retention Time (min)	Precursor Ion		Quantitation Ion		Confirmation Ion A			Confirmation Ion B
		m/z	RF Lens (V)	m/z	Collision Energy (V)	m/z	Ratio Range	Collision Energy (V)	m/z	Ratio Range	Collision Energy (V)
MC-RR	3.35	519.938	142	135.07	30.36	127.054	5–45	45.02	440.255	1–9	27.75
NOD-R	4.45	825.47	249	135.04	53.69	163.125	0.9–8	49.9	389.165	2–16	40.38
MC-YR	5.4	1045.55	249	135.054	55	136.097	0.7–3	55	213.086	0.5–4.5	55
MC-HtyR	5.6	1059.55	249	135.111	55	213.054	0.5–3	55	617.347	2–20	49.86
MC- [D-Asp3]-LR	5.75	981.568	249	135.111	55	213.054	0.6–6	55	375.165	1–12	52.68
MC-LR	5.7	995.59	249	135.093	55	213.121	0.5–4.5	55	375.179	1–10	53.02
MC-HilR	6.25	1009.6	249	135.111	55	213.108	0.5–4.5	55	375.137	1.5–13	54.28
MC-WR	6.6	1068.54	249	135.097	55	159.125	1–10	55	626.308	1–10	49.31
MC-LA	8.45	910.54	134	135.104	49.9	375.179	0.3–3	31.2	776.458	0.2–1.5	17.93
MC-LY	9.05	1002.55	146	265.125	47.12	494.285	0.25–2.5	25.22	868.411	0.2–2	19.32
MC-LW	10.5	1025.55	151	446.238	32.63	517.285	0.3–3	26.15	891.482	0.3–3	20.16
MC-LF	10.75	986.54	135	375.179	34.02	478.285	0.25–2.5	24.84	852.465	0.25–2.5	19.07

### Sheet: Table 3
Supplemental Table 3: Raw data from continuous culture experiments
Cyclostat #	Date	Light or Dark?	Cell Concentration (per mL)	Cell Diameter (μm)	Cell Radius (μm)	Cell Volume (μm3)	Biovolume (mm3/L)	Toxin (μg/L)	Toxin (fg/cell)	Toxin (ag/um3)
1	12.29.2025	Light	4.98737e+06	3.57	1.785	23.8113	118.756	55.566	11.1414	467.902
2	12.29.2025	Light	4.18967e+06	3.81	1.905	28.9437	121.264	47.399	11.3133	390.874
3	12.29.2025	Light	3.57783e+06	3.81	1.905	28.9437	103.555	48.295	13.4984	466.369
1	12.29.2025	Dark	4815140	3.43	1.715	21.1184	101.688	58.086	12.0632	571.218
2	12.29.2025	Dark	4.33428e+06	3.65	1.825	25.4482	110.3	75.659	17.4559	685.94
3	12.29.2025	Dark	3512280	3.77	1.885	28.0416	98.4899	77.19	21.9772	783.735
1	12.30.2025	Light	4719150	3.67	1.835	25.8688	122.079	57.753	12.238	473.08
2	12.30.2025	Light	4.23032e+06	3.89	1.945	30.8054	130.317	47.701	11.276	366.038
3	12.30.2025	Light	3.50857e+06	3.96	1.98	32.4985	114.024	47.477	13.5317	416.379
1	12.30.2025	Dark	4748290	3.45	1.725	21.49	102.041	55.507	11.6899	543.97
2	12.30.2025	Dark	4171700	3.68	1.84	26.0809	108.802	65.192	15.6272	599.183
3	12.30.2025	Dark	3.43085e+06	3.78	1.89	28.2653	96.974	58.826	17.1462	606.616
1	12.31.2025	Light	4822090	3.53	1.765	23.0199	111.004	47.073	9.76195	424.067
2	12.31.2025	Light	4.08215e+06	3.85	1.925	29.8649	121.913	27.434	6.72047	225.029
3	12.31.2025	Light	3504820	3.84	1.92	29.6328	103.857	31.456	8.97507	302.877
1	12.31.2025	Dark	4.78854e+06	3.46	1.73	21.6774	103.803	65.755	13.7317	633.459
2	12.31.2025	Dark	4124670	3.6	1.8	24.4166	100.711	64.822	15.7157	643.646
3	12.31.2025	Dark	3.58552e+06	3.81	1.905	28.9437	103.778	58.374	16.2805	562.488

### Sheet: Table 4
Supplemental Table 4: Raw data from field microcosm experiment
Bottle #	Sample date	Total microcystins (μg/L)	Experimental condition	Notes
1	2026-08-20	2.27	0 min sunlight
2	2026-08-20	2.474	0 min sunlight
3	2026-08-20	2.434	0 min sunlight
4	2026-08-20	2.478	0 min sunlight
5	2026-08-20	2.418	0 min sunlight
6	2026-08-20	2.281	0 min sunlight
7	2026-08-20	2.299	0 min sunlight
8	2026-08-20	2.273	0 min sunlight
1	2026-08-20	2.424	30 min Control (no sunlight)	Wrapped in plastic to prevent sunlight exposure
2	2026-08-20	2.198	30 min sunlight
3	2026-08-20	2.376	30 min sunlight
4	2026-08-20	2.007	30 min sunlight
5	2026-08-20	2.631	60 min Control (no sunlight)	Wrapped in plastic to prevent sunlight exposure
6	2026-08-20	2.188	60 min sunlight
7	2026-08-20	2.008	60 min sunlight
8	2026-08-20	1.888	60 min sunlight
